# Genomic analysis reveals limited hybridization among three giraffe species in Kenya

**DOI:** 10.1101/2023.09.12.557229

**Authors:** Raphael T. F. Coimbra, Sven Winter, Arthur Muneza, Stephanie Fennessy, Moses Otiende, Domnic Mijele, Symon Masiaine, Jenna Stacy-Dawes, Julian Fennessy, Axel Janke

## Abstract

**Background:** In the speciation continuum the strength of reproductive isolation varies, and species boundaries are blurred by gene flow. Interbreeding among giraffe (*Giraffa* spp.) in captivity is known and anecdotal reports of natural hybrids exist. In Kenya, Nubian (*G. camelopardalis camelopardalis*), reticulated (*G. reticulata*), and Masai giraffe sensu stricto (*G. tippelskirchi tippelskirchi*) are parapatric, and thus the country might be a melting pot for these taxa. We analyzed 128 genomes of wild giraffe, 113 newly sequenced, representing these three taxa.

**Results:** We found varying levels of Nubian ancestry in 13 reticulated giraffe sampled across the Laikipia Plateau most likely reflecting historical gene flow between these two lineages. Although comparatively weaker signs of ancestral gene flow and potential mitochondrial introgression from reticulated into Masai giraffe were also detected, estimated admixture levels between these two lineages are minimal. Importantly, contemporary gene flow between East African giraffe lineages was not statistically significant. Effective population sizes have declined since the Late Pleistocene, more severely for Nubian and reticulated giraffe.

**Conclusions:** Despite historically hybridizing, these three giraffe lineages have maintained their overall genomic integrity suggesting effective reproductive isolation, consistent with the previous classification of giraffe into four species.
