## Additional file 1: Table S1 for "Genomic analysis reveals limited hybridization among three giraffe species in Kenya"

### Sheet: Sheet1
Table S1 Sample details and mapping statistics for analyzed individuals. Sample identifier, sampling location, taxonomic classification, common name, accession numbers for short reads (SRA) and mitochondrial sequences (GenBank), original data source, total number of reads, percentage of mapped reads, percentage of duplicated reads, median depth of coverage (after cleaning the BAM files), and anal…
Sample ID	Location	Taxonomy (1,2)	Common name	SRA accession	GenBank accession	Source	Total reads (10^6)	Mapped (%)	Duplicated (%)	Depth (x)	PCA	Admixture	Stairway plot	BA3-SNPs	Admixture graphs	f-branch	SNP phylogeny	mtDNA phylogeny
GNP01	Garamba NP, DR Congo	Giraffa camelopardalis antiquorum	Kordofan giraffe	SRR11905126	MT605017	2	343.99	99.19	16.49	15	NA	NA	NA	NA	x	x	x	x
GNP04	Garamba NP, DR Congo	Giraffa camelopardalis antiquorum	Kordofan giraffe	SRR11905125	MT605018	2	381.48	99	16.22	17	NA	NA	NA	NA	x	x	x	x
GNP05	Garamba NP, DR Congo	Giraffa camelopardalis antiquorum	Kordofan giraffe	SRR11905124	MT605019	2	423.46	99.17	16.3	18	NA	NA	NA	NA	x	x	x	x
SNR2	Shambe NP, South Sudan	Giraffa camelopardalis antiquorum	Kordofan giraffe	SRR11905123	MT605020	2	357.69	98.99	16.81	15	NA	NA	NA	NA	x	x	x	x
JN632645	Waza NP, Cameroon	Giraffa camelopardalis antiquorum	Kordofan giraffe	NA	JN632645	3	NA	NA	NA	NA	NA	NA	NA	NA	NA	NA	NA	x
ZNP01	Zakouma NP, Chad	Giraffa camelopardalis antiquorum	Kordofan giraffe	ERR1248124	MT605021	1	550.59	98.69	3.29	23	NA	NA	NA	NA	x	x	x	x
ETH1	Gambella NP, Ethiopia	Giraffa camelopardalis camelopardalis	Nubian giraffe	SRR11905122	MT605022	2	405.68	99.32	14.68	17	x	x	x	x	x	x	x	x
ETH2	Gambella NP, Ethiopia	Giraffa camelopardalis camelopardalis	Nubian giraffe	SRR11905167	MT605023	2	349.86	99.05	16.84	15	x	x	x	x	x	x	x	x
ETH3	Gambella NP, Ethiopia	Giraffa camelopardalis camelopardalis	Nubian giraffe	SRR11905166	MT605024	2	353.29	99.14	16.07	16	x	x	x	x	x	x	x	x
GF084	Kigio Wildlife Conservancy, Kenya	Giraffa camelopardalis camelopardalis	Nubian giraffe	SRR18312683	OM974016	This study	185.03	97.45	18.04	8	x	x	x	x	x	x	x	x
GF085	Kigio Wildlife Conservancy, Kenya	Giraffa camelopardalis camelopardalis	Nubian giraffe	SRR18312682	OM974017	This study	171.79	94.57	16.41	7	x	x	x	depth ≤ 8	depth ≤ 8	depth ≤ 8	depth ≤ 8	x
GF088	Kigio Wildlife Conservancy, Kenya	Giraffa camelopardalis camelopardalis	Nubian giraffe	SRR18312681	OM974018	This study	23.22	97.02	40.97	1	depth ≤ 2	depth ≤ 2	depth ≤ 2	depth ≤ 2	depth ≤ 2	depth ≤ 2	depth ≤ 2	x
GF089	Kigio Wildlife Conservancy, Kenya	Giraffa camelopardalis camelopardalis	Nubian giraffe	SRR18312680	OM974019	This study	191.28	99.23	16.66	8	x	x	x	x	x	x	x	x
GF090	Kigio Wildlife Conservancy, Kenya	Giraffa camelopardalis camelopardalis	Nubian giraffe	SRR18312679	OM974020	This study	195.34	99.23	15.35	8	x	x	x	x	x	x	x	x
GF094	Kigio Wildlife Conservancy, Kenya	Giraffa camelopardalis camelopardalis	Nubian giraffe	SRR18312678	OM974021	This study	204.27	99.19	17.44	9	x	x	x	x	x	x	x	x
GF101	Lake Nakuru NP, Kenya	Giraffa camelopardalis camelopardalis	Nubian giraffe	SRR18312673	OM974025	This study	199.7	98.89	13.62	9	x	x	x	x	x	x	x	x
GF105	Lake Nakuru NP, Kenya	Giraffa camelopardalis camelopardalis	Nubian giraffe	SRR18312672	OM974026	This study	401.17	99.19	20.45	17	x	x	x	x	x	x	x	x
GF109	Lake Nakuru NP, Kenya	Giraffa camelopardalis camelopardalis	Nubian giraffe	SRR18312671	OM974027	This study	255.39	99.71	33.12	2	x	x	x	depth ≤ 8	depth ≤ 8	depth ≤ 8	depth ≤ 8	x
MF06	Murchison Falls NP, Uganda	Giraffa camelopardalis camelopardalis	Nubian giraffe	SRR11905165	MT605025	2	333.18	98.34	13.9	15	x	x	x	x	x	x	x	x
MF22	Murchison Falls NP, Uganda	Giraffa camelopardalis camelopardalis	Nubian giraffe	SRR11905164	MT605026	2	541.92	99.15	19.24	23	x	x	x	x	x	x	x	x
MF24	Murchison Falls NP, Uganda	Giraffa camelopardalis camelopardalis	Nubian giraffe	SRR11905163	MT605027	2	502.48	99.13	10.76	24	x	x	x	x	x	x	x	x
GF209	Mwea NR, Kenya	Giraffa camelopardalis camelopardalis	Nubian giraffe	SRR18312644	OM974052	This study	199.75	99.26	15.75	9	relatedness	relatedness	relatedness	relatedness	relatedness	relatedness	relatedness	relatedness
GF217	Mwea NR, Kenya	Giraffa camelopardalis camelopardalis	Nubian giraffe	SRR18312639	OM974056	This study	200.68	99.17	18.04	9	relatedness	relatedness	relatedness	relatedness	relatedness	relatedness	relatedness	relatedness
GF220	Mwea NR, Kenya	Giraffa camelopardalis camelopardalis	Nubian giraffe	SRR18312637	OM974058	This study	234.94	99.16	17.08	10	x	x	x	x	x	x	x	x
GF221	Mwea NR, Kenya	Giraffa camelopardalis camelopardalis	Nubian giraffe	SRR18312636	OM974059	This study	276.78	99.29	14.32	12	x	x	x	x	x	x	x	x
GF224	Mwea NR, Kenya	Giraffa camelopardalis camelopardalis	Nubian giraffe	SRR18312634	OM974061	This study	183.21	99.37	15.13	8	x	x	x	x	x	x	x	x
GF257	Ruma NP, Kenya	Giraffa camelopardalis camelopardalis	Nubian giraffe	SRR18312610	OM974083	This study	231.47	99.23	14.6	10	relatedness	relatedness	relatedness	relatedness	relatedness	relatedness	relatedness	relatedness
GF258	Ruma NP, Kenya	Giraffa camelopardalis camelopardalis	Nubian giraffe	SRR18312609	OM974084	This study	226.19	99.23	13.21	10	x	x	x	x	x	x	x	x
GF259	Ruma NP, Kenya	Giraffa camelopardalis camelopardalis	Nubian giraffe	SRR18312607	OM974085	This study	184.37	99.25	15.36	8	relatedness	relatedness	relatedness	relatedness	relatedness	relatedness	relatedness	relatedness
GF260	Ruma NP, Kenya	Giraffa camelopardalis camelopardalis	Nubian giraffe	SRR18312606	OM974086	This study	205.97	99.21	13.51	9	x	x	x	x	x	x	x	x
GF261	Ruma NP, Kenya	Giraffa camelopardalis camelopardalis	Nubian giraffe	SRR18312605	OM974087	This study	180.61	98.02	15.02	8	x	x	x	x	x	x	x	x
GF262	Ruma NP, Kenya	Giraffa camelopardalis camelopardalis	Nubian giraffe	SRR18312604	OM974088	This study	233.72	99.02	14.47	10	relatedness	relatedness	relatedness	relatedness	relatedness	relatedness	relatedness	relatedness
GF263	Ruma NP, Kenya	Giraffa camelopardalis camelopardalis	Nubian giraffe	SRR18312603	OM974089	This study	215.84	99.23	18.57	9	x	x	x	x	x	x	x	x
GF264	Ruma NP, Kenya	Giraffa camelopardalis camelopardalis	Nubian giraffe	SRR18312602	OM974090	This study	204.91	99.21	14.59	9	x	x	x	x	x	x	x	x
GF267	Ruma NP, Kenya	Giraffa camelopardalis camelopardalis	Nubian giraffe	SRR18312601	OM974091	This study	224.91	99.24	21.6	9	x	x	x	x	x	x	x	x
GF268	Ruma NP, Kenya	Giraffa camelopardalis camelopardalis	Nubian giraffe	SRR18312600	OM974092	This study	199.16	99.25	15.16	9	x	x	x	x	x	x	x	x
GF269	Ruma NP, Kenya	Giraffa camelopardalis camelopardalis	Nubian giraffe	SRR18312599	OM974093	This study	223.87	99.19	14.41	10	x	x	x	x	x	x	x	x
GF270	Ruma NP, Kenya	Giraffa camelopardalis camelopardalis	Nubian giraffe	SRR18312598	OM974094	This study	207.63	99.31	13.35	9	x	x	x	x	x	x	x	x
GF271	Ruma NP, Kenya	Giraffa camelopardalis camelopardalis	Nubian giraffe	SRR18312708	OM974095	This study	214.32	99.31	14.31	10	x	x	x	x	x	x	x	x
GF272	Ruma NP, Kenya	Giraffa camelopardalis camelopardalis	Nubian giraffe	SRR18312707	OM974096	This study	204.81	98.67	17.58	8	x	x	x	x	x	x	x	x
GF081	Soysambu Conservancy, Kenya	Giraffa camelopardalis camelopardalis	Nubian giraffe	SRR18312684	OM974015	This study	240.72	98.89	12.47	11	x	x	x	x	x	x	x	x
GF095	Soysambu Conservancy, Kenya	Giraffa camelopardalis camelopardalis	Nubian giraffe	SRR18312677	OM974022	This study	523.23	97.41	15.69	23	x	x	x	x	x	x	x	x
GF096	Soysambu Conservancy, Kenya	Giraffa camelopardalis camelopardalis	Nubian giraffe	SRR18312676	OM974023	This study	189.25	97.17	16.49	8	relatedness	relatedness	relatedness	relatedness	relatedness	relatedness	relatedness	relatedness
GF097	Soysambu Conservancy, Kenya	Giraffa camelopardalis camelopardalis	Nubian giraffe	SRR18312675	OM974024	This study	166.8	98.06	36.63	5	x	x	x	depth ≤ 8	depth ≤ 8	depth ≤ 8	depth ≤ 8	x
WA720	Koure Plateau, Niger	Giraffa camelopardalis peralta	West African giraffe	SRR11905169	MT605012	2	423.58	98.15	22.72	17	NA	NA	NA	NA	x	x	x	x
WA733	Koure Plateau, Niger	Giraffa camelopardalis peralta	West African giraffe	SRR11905168	MT605013	2	320.38	97.2	15.58	14	NA	NA	NA	NA	x	x	x	x
WA746	Koure Plateau, Niger	Giraffa camelopardalis peralta	West African giraffe	SRR11905157	MT605014	2	278.3	97.9	13.14	12	NA	NA	NA	NA	x	x	x	x
WA806	Koure Plateau, Niger	Giraffa camelopardalis peralta	West African giraffe	SRR11905146	MT605015	2	401.54	99.14	21.59	16	NA	NA	NA	NA	x	x	x	x
WA808	Koure Plateau, Niger	Giraffa camelopardalis peralta	West African giraffe	SRR11905135	MT605016	2	350.85	98.6	14.95	15	NA	NA	NA	NA	x	x	x	x
ENP11	Etosha NP, Namibia	Giraffa giraffa angolensis	Angolan giraffe	SRR11905132	NA	2	627	97.68	13.62	16	NA	NA	NA	NA	x	x	x	NA
ENP16	Etosha NP, Namibia	Giraffa giraffa angolensis	Angolan giraffe	SRR11905131	MT605056	2	386.51	98.15	13.07	17	NA	NA	NA	NA	x	x	x	x
ENP19	Etosha NP, Namibia	Giraffa giraffa angolensis	Angolan giraffe	SRR11905130	MT605057	2	441.88	99.03	16.87	20	NA	NA	NA	NA	x	x	x	x
ENP20	Etosha NP, Namibia	Giraffa giraffa angolensis	Angolan giraffe	SRR11905129	MT605058	2	361.98	98.87	14.6	16	NA	NA	NA	NA	x	x	x	x
HNB102	Hoanib River Catchment, Namibia	Giraffa giraffa angolensis	Angolan giraffe	SRR11905128	MT605059	2	382.12	99.05	24.45	15	NA	NA	NA	NA	x	x	x	x
HNB110	Hoanib River Catchment, Namibia	Giraffa giraffa angolensis	Angolan giraffe	SRR11905127	MT605060	2	359.94	98.97	14.91	16	NA	NA	NA	NA	x	x	x	x
BNP02	Bwabwata NP, Namibia	Giraffa giraffa giraffa	South African giraffe	SRR11905138	MT605050	2	311.28	99.1	22.66	12	NA	NA	NA	NA	x	x	x	x
KKR01	Khamab Kalahari Reserve, South Africa	Giraffa giraffa giraffa	South African giraffe	SRR11905136	MT605051	2	354.23	98.88	15.42	15	NA	NA	NA	NA	x	x	x	x
KKR08	Khamab Kalahari Reserve, South Africa	Giraffa giraffa giraffa	South African giraffe	SRR11905134	MT605052	2	342.09	98.49	13.64	15	NA	NA	NA	NA	x	x	x	x
MTNP09	Mosi-oa-Tunya NP, Zambia	Giraffa giraffa giraffa	South African giraffe	SRR11905139	MT605053	2	352.17	98.83	22.31	14	NA	NA	NA	NA	x	x	x	x
V23	Vumbura Concession, Botswana	Giraffa giraffa giraffa	South African giraffe	SRR11905133	MT605055	2	368.15	98.94	15.26	15	NA	NA	NA	NA	x	x	x	x
SUN3	Zambezi Sun Hotel, Livingstone, Zambia	Giraffa giraffa giraffa	South African giraffe	SRR11905137	MT605054	2	339.2	97.23	14.12	16	NA	NA	NA	NA	x	x	x	x
GF289	Aberdare Country Club, Kenya	Giraffa reticulata	Reticulated giraffe	SRR18312699	OM974104	This study	206.22	99.23	16.94	9	x	x	x	x	x	x	x	x
GF211	Buffalo Springs NR, Kenya	Giraffa reticulata	Reticulated giraffe	SRR18312643	OM974053	This study	275.15	99.22	18.17	12	x	x	x	x	x	x	x	x
GF213	Buffalo Springs NR, Kenya	Giraffa reticulata	Reticulated giraffe	SRR18312642	OM974054	This study	190.13	99.03	15.22	8	x	x	x	x	x	x	x	x
GF214	Buffalo Springs NR, Kenya	Giraffa reticulata	Reticulated giraffe	SRR18312640	OM974055	This study	215.61	99.1	16.29	9	x	x	x	x	x	x	x	x
GF290	El Karama Conservancy, Kenya	Giraffa reticulata	Reticulated giraffe	SRR18312697	OM974105	This study	182.13	99.23	13.74	8	x	x	x	x	x	x	x	x
GF226	Garissa, Kenya	Giraffa reticulata	Reticulated giraffe	SRR18312633	OM974062	This study	204.51	98.92	12.36	9	relatedness	relatedness	relatedness	relatedness	relatedness	relatedness	relatedness	relatedness
GF227	Garissa, Kenya	Giraffa reticulata	Reticulated giraffe	SRR18312632	OM974063	This study	193.91	99.14	13.38	8	x	x	x	x	x	x	x	x
GF228	Garissa, Kenya	Giraffa reticulata	Reticulated giraffe	SRR18312631	OM974064	This study	218.21	99.07	14.61	9	x	x	x	x	x	x	x	x
GF229	Garissa, Kenya	Giraffa reticulata	Reticulated giraffe	SRR18312629	OM974065	This study	194.04	99.05	12.24	9	x	x	x	x	x	x	x	x
GF230	Garissa, Kenya	Giraffa reticulata	Reticulated giraffe	SRR18312628	OM974066	This study	216.18	99.05	15.87	9	x	x	x	x	x	x	x	x
GF231	Garissa, Kenya	Giraffa reticulata	Reticulated giraffe	SRR18312627	OM974067	This study	280.07	99.14	12.34	12	relatedness	relatedness	relatedness	relatedness	relatedness	relatedness	relatedness	relatedness
GF232	Garissa, Kenya	Giraffa reticulata	Reticulated giraffe	SRR18312626	OM974068	This study	196.54	99.24	13.03	9	x	x	x	x	x	x	x	x
GF233	Garissa, Kenya	Giraffa reticulata	Reticulated giraffe	SRR18312625	OM974069	This study	146.8	99.07	11.33	6	relatedness	relatedness	relatedness	relatedness	relatedness	relatedness	relatedness	relatedness
GF234	Garissa, Kenya	Giraffa reticulata	Reticulated giraffe	SRR18312624	OM974070	This study	194.13	99.19	15	9	x	x	x	x	x	x	x	x
GF235	Garissa, Kenya	Giraffa reticulata	Reticulated giraffe	SRR18312623	OM974071	This study	231.62	99.23	14.53	10	x	x	x	x	x	x	x	x
GF236	Garissa, Kenya	Giraffa reticulata	Reticulated giraffe	SRR18312622	OM974072	This study	218.21	99.18	16.82	9	x	x	x	x	x	x	x	x
GF237	Garissa, Kenya	Giraffa reticulata	Reticulated giraffe	SRR18312621	OM974073	This study	336.27	99.27	17.64	14	x	x	x	x	x	x	x	x
ISC01	Ishaqbini Conservancy, Kenya	Giraffa reticulata	Reticulated giraffe	SRR11905154	MT605028	2	329	59.21	12.61	6	x	x	x	depth ≤ 8	depth ≤ 8	depth ≤ 8	depth ≤ 8	x
ISC04	Ishaqbini Conservancy, Kenya	Giraffa reticulata	Reticulated giraffe	SRR11905153	MT605029	2	330.56	99.1	17.86	14	x	x	x	x	x	x	x	x
ISC08	Ishaqbini Conservancy, Kenya	Giraffa reticulata	Reticulated giraffe	SRR11905152	MT605030	2	426.52	99.21	14.69	19	x	x	x	x	x	x	x	x
GF292	Loisaba Conservancy, Kenya	Giraffa reticulata	Reticulated giraffe	SRR18312696	OM974106	This study	262.2	99.28	15.55	11	x	x	x	x	x	x	x	x
GF295	Loisaba Conservancy, Kenya	Giraffa reticulata	Reticulated giraffe	SRR18312695	OM974107	This study	210.12	99.29	15.15	9	x	x	x	x	x	x	x	x
GF276	Meru NP, Kenya	Giraffa reticulata	Reticulated giraffe	SRR18312706	OM974097	This study	195.3	99.17	15.96	8	x	x	x	x	x	x	x	x
GF277	Meru NP, Kenya	Giraffa reticulata	Reticulated giraffe	SRR18312705	OM974098	This study	247.48	99.11	19.13	10	x	x	x	x	x	x	x	x
GF278	Meru NP, Kenya	Giraffa reticulata	Reticulated giraffe	SRR18312704	OM974099	This study	191.53	99.06	21.15	8	x	x	x	x	x	x	x	x
GF281	Meru NP, Kenya	Giraffa reticulata	Reticulated giraffe	SRR18312703	OM974100	This study	232.11	99.19	17.87	10	x	x	x	x	x	x	x	x
GF283	Meru NP, Kenya	Giraffa reticulata	Reticulated giraffe	SRR18312702	OM974101	This study	184.92	98.5	17.49	8	x	x	x	x	x	x	x	x
GF286	Meru NP, Kenya	Giraffa reticulata	Reticulated giraffe	SRR18312701	OM974102	This study	185.73	99.27	15.22	8	x	x	x	x	x	x	x	x
GF288	Mpala Conservancy, Kenya	Giraffa reticulata	Reticulated giraffe	SRR18312700	OM974103	This study	177.99	99.14	15.74	8	x	x	x	x	x	x	x	x
GF182	Ol Pejeta Conservancy, Kenya	Giraffa reticulata	Reticulated giraffe	SRR18312654	OM974043	This study	216.36	99.56	16.83	4	x	x	x	depth ≤ 8	depth ≤ 8	depth ≤ 8	depth ≤ 8	x
GF184	Ol Pejeta Conservancy, Kenya	Giraffa reticulata	Reticulated giraffe	SRR18312653	OM974044	This study	55.96	99.46	33.32	1	depth ≤ 2	depth ≤ 2	depth ≤ 2	depth ≤ 2	depth ≤ 2	depth ≤ 2	depth ≤ 2	x
GF187	Ol Pejeta Conservancy, Kenya	Giraffa reticulata	Reticulated giraffe	SRR18312651	OM974045	This study	520.34	99.52	27.27	12	x	x	x	x	x	x	x	x
GF201	Ol Pejeta Conservancy, Kenya	Giraffa reticulata	Reticulated giraffe	SRR18312647	OM974049	This study	210.54	99.2	16	9	x	x	x	x	x	x	x	x
GF203	Ol Pejeta Conservancy, Kenya	Giraffa reticulata	Reticulated giraffe	SRR18312646	OM974050	This study	200.84	99.11	14.33	9	x	x	x	x	x	x	x	x
GF206	Ol Pejeta Conservancy, Kenya	Giraffa reticulata	Reticulated giraffe	SRR18312645	OM974051	This study	255.53	98.99	20.43	11	x	x	x	x	x	x	x	x
GF218	Samburu NR, Kenya	Giraffa reticulata	Reticulated giraffe	SRR18312638	OM974057	This study	204.59	99.22	16.17	9	x	x	x	x	x	x	x	x
GF223	Samburu NR, Kenya	Giraffa reticulata	Reticulated giraffe	SRR18312635	OM974060	This study	273.77	99.14	17.82	12	x	x	x	x	x	x	x	x
GF189	Solio GR, Kenya	Giraffa reticulata	Reticulated giraffe	SRR18312650	OM974046	This study	196.57	99.63	19.3	4	x	x	x	depth ≤ 8	depth ≤ 8	depth ≤ 8	depth ≤ 8	x
GF193	Solio GR, Kenya	Giraffa reticulata	Reticulated giraffe	SRR18312649	OM974047	This study	224.21	99.58	25.33	2	x	x	x	depth ≤ 8	depth ≤ 8	depth ≤ 8	depth ≤ 8	x
GF194	Solio GR, Kenya	Giraffa reticulata	Reticulated giraffe	SRR18312648	OM974048	This study	198.64	99.33	22.53	4	x	x	x	depth ≤ 8	depth ≤ 8	depth ≤ 8	depth ≤ 8	x
LVNP8-04	South Luangwa NP, Zambia	Giraffa tippelskirchi thornicrofti	Luangwa giraffe	SRR11905151	MT605038	2	255.7	99.26	17.85	8	NA	NA	NA	NA	x	x	x	x
LVNP8-08	South Luangwa NP, Zambia	Giraffa tippelskirchi thornicrofti	Luangwa giraffe	SRR11905150	MT605039	2	334.43	99.18	20.08	13	NA	NA	NA	NA	x	x	x	x
LVNP8-09	South Luangwa NP, Zambia	Giraffa tippelskirchi thornicrofti	Luangwa giraffe	SRR11905149	MT605040	2	411.1	99.21	20.5	13	NA	NA	NA	NA	x	x	x	x
LVNP8-10	South Luangwa NP, Zambia	Giraffa tippelskirchi thornicrofti	Luangwa giraffe	SRR11905148	MT605041	2	340.46	99.18	26.23	9	NA	NA	NA	NA	x	x	x	x
LVNP8-12	South Luangwa NP, Zambia	Giraffa tippelskirchi thornicrofti	Luangwa giraffe	SRR11905147	MT605042	2	324.55	97.85	19.52	12	NA	NA	NA	NA	x	x	x	x
LVNP8-14	South Luangwa NP, Zambia	Giraffa tippelskirchi thornicrofti	Luangwa giraffe	SRR11905145	MT605043	2	391.6	99.3	14.52	15	NA	NA	NA	NA	x	x	x	x
GF117	Amboseli NP, Kenya	Giraffa tippelskirchi tippelskirchi	Masai giraffe	SRR18312668	OM974030	This study	190.56	99.69	20.56	2	x	x	x	depth ≤ 8	depth ≤ 8	depth ≤ 8	depth ≤ 8	x
GF155	Amboseli NP, Kenya	Giraffa tippelskirchi tippelskirchi	Masai giraffe	SRR18312660	OM974037	This study	216.31	96.13	16.28	9	x	x	x	x	x	x	x	x
GF165	Amboseli NP, Kenya	Giraffa tippelskirchi tippelskirchi	Masai giraffe	SRR18312656	OM974041	This study	219.99	99.66	31.34	2	x	x	x	depth ≤ 8	depth ≤ 8	depth ≤ 8	depth ≤ 8	x
GF080	Annex Sanctuary, Naivasha, Kenya	Giraffa tippelskirchi tippelskirchi	Masai giraffe	SRR18312686	OM974014	This study	241.06	97.91	16.52	11	x	x	x	x	x	x	x	x
GF130	Aruba, Tsavo East NP, Kenya	Giraffa tippelskirchi tippelskirchi	Masai giraffe	SRR18312666	OM974032	This study	268.5	98.93	23.96	6	x	x	x	depth ≤ 8	depth ≤ 8	depth ≤ 8	depth ≤ 8	x
GF132	Aruba, Tsavo East NP, Kenya	Giraffa tippelskirchi tippelskirchi	Masai giraffe	SRR18312665	OM974033	This study	245.55	99.32	15.95	4	relatedness	relatedness	relatedness	relatedness	relatedness	relatedness	relatedness	relatedness
GF048	Bundui Estates, Naivasha, Kenya	Giraffa tippelskirchi tippelskirchi	Masai giraffe	SRR18312608	OM974004	This study	183.25	99.22	13.65	8	x	x	x	x	x	x	x	x
GF164	Chyulu New Gate, Tsavo West NP, Kenya	Giraffa tippelskirchi tippelskirchi	Masai giraffe	SRR18312657	OM974040	This study	231.33	99.15	17.64	6	x	x	x	depth ≤ 8	depth ≤ 8	depth ≤ 8	depth ≤ 8	x
GF054	Crater Lake, Naivasha, Kenya	Giraffa tippelskirchi tippelskirchi	Masai giraffe	SRR18312698	OM974006	This study	252.83	95.37	15.87	10	x	x	x	x	x	x	x	x
GF156	Finch Hattons, Tsavo West NP, Kenya	Giraffa tippelskirchi tippelskirchi	Masai giraffe	SRR18312659	OM974038	This study	213.68	99.59	13.82	3	x	x	x	depth ≤ 8	depth ≤ 8	depth ≤ 8	depth ≤ 8	x
GF159	Finch Hattons, Tsavo West NP, Kenya	Giraffa tippelskirchi tippelskirchi	Masai giraffe	SRR18312658	OM974039	This study	198.46	99.54	19.12	4	x	x	x	depth ≤ 8	depth ≤ 8	depth ≤ 8	depth ≤ 8	x
GF070	Florensics, Naivasha, Kenya	Giraffa tippelskirchi tippelskirchi	Masai giraffe	SRR18312690	OM974010	This study	212.96	99.23	15.78	9	x	x	x	x	x	x	x	x
GF074	Hell's Gate NP, Kenya	Giraffa tippelskirchi tippelskirchi	Masai giraffe	SRR18312689	OM974011	This study	247.97	98.8	16.9	11	x	x	x	x	x	x	x	x
GF076	Hell's Gate NP, Kenya	Giraffa tippelskirchi tippelskirchi	Masai giraffe	SRR18312688	OM974012	This study	186.91	99.07	14.47	8	x	x	x	x	x	x	x	x
GF168	Intilal Ranch, Tsavo West NP, Kenya	Giraffa tippelskirchi tippelskirchi	Masai giraffe	SRR18312655	OM974042	This study	191.91	99.34	12.65	5	x	x	x	depth ≤ 8	depth ≤ 8	depth ≤ 8	depth ≤ 8	x
GF126	Kanderi, Tsavo East NP, Kenya	Giraffa tippelskirchi tippelskirchi	Masai giraffe	SRR18312667	OM974031	This study	213.07	99.35	12.54	6	x	x	x	depth ≤ 8	depth ≤ 8	depth ≤ 8	depth ≤ 8	x
GF250	Kawai, Masai Mara, Kenya	Giraffa tippelskirchi tippelskirchi	Masai giraffe	SRR18312612	OM974081	This study	255.15	99.32	15.63	11	x	x	x	x	x	x	x	x
GF253	Kawai, Masai Mara, Kenya	Giraffa tippelskirchi tippelskirchi	Masai giraffe	SRR18312611	OM974082	This study	208.81	99.16	15.49	9	x	x	x	x	x	x	x	x
GF068	Kidong Ranch, Naivasha, Kenya	Giraffa tippelskirchi tippelskirchi	Masai giraffe	SRR18312691	OM974009	This study	246.72	96.59	15.89	11	x	x	x	x	x	x	x	x
GF146	Kilaguni, Tsavo West NP, Kenya	Giraffa tippelskirchi tippelskirchi	Masai giraffe	SRR18312661	OM974036	This study	209.82	97.63	11.01	8	x	x	x	x	x	x	x	x
GF137	Maji Chumvi, Tsavo East NP, Kenya	Giraffa tippelskirchi tippelskirchi	Masai giraffe	SRR18312664	OM974034	This study	208.13	99.67	11.27	2	x	x	x	depth ≤ 8	depth ≤ 8	depth ≤ 8	depth ≤ 8	x
GF242	Mara Bushtops Conservancy, Masai Mara, Kenya	Giraffa tippelskirchi tippelskirchi	Masai giraffe	SRR18312617	OM974076	This study	194.86	99.23	16.09	8	x	x	x	x	x	x	x	x
GF245	Mara Bushtops Conservancy, Masai Mara, Kenya	Giraffa tippelskirchi tippelskirchi	Masai giraffe	SRR18312616	OM974077	This study	186.43	99.09	14.14	8	x	x	x	x	x	x	x	x
GF248	Mara Triangle, Masai Mara, Kenya	Giraffa tippelskirchi tippelskirchi	Masai giraffe	SRR18312614	OM974079	This study	206.77	99.12	17.07	9	x	x	x	x	x	x	x	x
GF249	Mara Triangle, Masai Mara, Kenya	Giraffa tippelskirchi tippelskirchi	Masai giraffe	SRR18312613	OM974080	This study	230.11	99.27	23.43	9	x	x	x	x	x	x	x	x
GF049	Marula Farm, Naivasha, Kenya	Giraffa tippelskirchi tippelskirchi	Masai giraffe	SRR18312709	OM974005	This study	192.7	97.3	14.49	8	x	x	x	x	x	x	x	x
GF077	Marula Farm, Naivasha, Kenya	Giraffa tippelskirchi tippelskirchi	Masai giraffe	SRR18312687	OM974013	This study	215.02	98.28	17.17	9	x	x	x	x	x	x	x	x
GF246	Masai Mara, Kenya	Giraffa tippelskirchi tippelskirchi	Masai giraffe	SRR18312615	OM974078	This study	194.85	99.24	14.43	9	x	x	x	x	x	x	x	x
MA1	Masai Mara, Kenya	Giraffa tippelskirchi tippelskirchi	Masai giraffe	SRR3218456	MT605044	4	466.13	98.28	1.09	22	x	x	x	x	x	x	x	x
GF114	Mbirikani, Kenya	Giraffa tippelskirchi tippelskirchi	Masai giraffe	SRR18312670	OM974028	This study	194.92	99.38	16.9	6	x	x	x	depth ≤ 8	depth ≤ 8	depth ≤ 8	depth ≤ 8	x
GF115	Mbirikani, Kenya	Giraffa tippelskirchi tippelskirchi	Masai giraffe	SRR18312669	OM974029	This study	217.96	97.8	9.91	3	x	x	x	depth ≤ 8	depth ≤ 8	depth ≤ 8	depth ≤ 8	x
GF005	Nairobi NP, Kenya	Giraffa tippelskirchi tippelskirchi	Masai giraffe	SRR18312711	OM973995	This study	189.18	99.37	13.96	8	x	x	x	x	x	x	x	x
GF007	Nairobi NP, Kenya	Giraffa tippelskirchi tippelskirchi	Masai giraffe	SRR18312710	OM973996	This study	219.17	99.37	17.03	10	x	x	x	x	x	x	x	x
GF011	Nairobi NP, Kenya	Giraffa tippelskirchi tippelskirchi	Masai giraffe	SRR18312685	OM973997	This study	191.16	99.29	13.99	8	x	x	x	x	x	x	x	x
GF016	Nairobi NP, Kenya	Giraffa tippelskirchi tippelskirchi	Masai giraffe	SRR18312674	OM973998	This study	229.28	99.16	15.79	10	x	x	x	x	x	x	x	x
GF023	Nairobi NP, Kenya	Giraffa tippelskirchi tippelskirchi	Masai giraffe	SRR18312663	OM973999	This study	215.6	99.17	15.67	10	x	x	x	x	x	x	x	x
GF034	Ngong, Kenya	Giraffa tippelskirchi tippelskirchi	Masai giraffe	SRR18312652	OM974000	This study	187.23	99.18	14.43	8	x	x	x	x	x	x	x	x
GF035	Ngong, Kenya	Giraffa tippelskirchi tippelskirchi	Masai giraffe	SRR18312641	OM974001	This study	205.95	99.01	14.65	9	x	x	x	x	x	x	x	x
GF036	Ngong, Kenya	Giraffa tippelskirchi tippelskirchi	Masai giraffe	SRR18312630	OM974002	This study	199.5	99.16	15.69	9	x	x	x	x	x	x	x	x
GF238	Olarro Conservancy, Masai Mara, Kenya	Giraffa tippelskirchi tippelskirchi	Masai giraffe	SRR18312620	OM974074	This study	186.47	99.07	14.17	8	x	x	x	x	x	x	x	x
GF239	Olarro Conservancy, Masai Mara, Kenya	Giraffa tippelskirchi tippelskirchi	Masai giraffe	SRR18312618	OM974075	This study	223.57	99.25	17.38	10	x	x	x	x	x	x	x	x
GF044	Oseregoni, Naivasha, Kenya	Giraffa tippelskirchi tippelskirchi	Masai giraffe	SRR18312619	OM974003	This study	219.82	99.27	16.29	10	x	x	x	x	x	x	x	x
GF065	Sanctuary Farm, Naivasha, Kenya	Giraffa tippelskirchi tippelskirchi	Masai giraffe	SRR18312692	OM974008	This study	308.95	98.51	21.9	12	x	x	x	x	x	x	x	x
GF144	Satao, Tsavo East NP, Kenya	Giraffa tippelskirchi tippelskirchi	Masai giraffe	SRR18312662	OM974035	This study	233.98	99.14	17.28	9	x	x	x	x	x	x	x	x
SGR01	Selous GR, Tanzania	Giraffa tippelskirchi tippelskirchi	Masai giraffe	SRR11905144	MT605045	2	335.32	99.05	12.59	15	x	x	x	x	x	x	x	x
SGR05	Selous GR, Tanzania	Giraffa tippelskirchi tippelskirchi	Masai giraffe	SRR11905143	MT605046	2	533.29	95.89	14.3	23	x	x	x	x	x	x	x	x
SGR07	Selous GR, Tanzania	Giraffa tippelskirchi tippelskirchi	Masai giraffe	SRR11905142	MT605047	2	398.98	97.5	22.93	16	x	x	x	x	x	x	x	x
SGR13	Selous GR, Tanzania	Giraffa tippelskirchi tippelskirchi	Masai giraffe	SRR11905141	MT605048	2	430.47	98.49	17.84	19	x	x	x	x	x	x	x	x
SGR14	Selous GR, Tanzania	Giraffa tippelskirchi tippelskirchi	Masai giraffe	SRR11905140	MT605049	2	565.72	98.91	12.51	26	x	x	x	x	x	x	x	x
GF059	Wileli, Naivasha, Kenya	Giraffa tippelskirchi tippelskirchi	Masai giraffe	SRR18312693	OM974007	This study	198.54	99.26	15.93	9	x	x	x	x	x	x	x	x
JN632674	NA	Okapia johnstoni	Okapi	NA	JN632674	3	NA	NA	NA	NA	NA	NA	NA	NA	NA	NA	NA	x
WOAK	White Oak Conservatory, USA	Okapia johnstoni	Okapi	SRR3217625	NA	4	441.61	91.59	4.75	19	NA	NA	NA	NA	x	x	x	NA
				SRR3217884
References
1. Fennessy J, Bidon T, Reuss F, Kumar V, Elkan P, Nilsson MA, et al. Multi-locus analyses reveal four giraffe species instead of one. Curr Biol. 2016;26(18):2543-2549.
2. Coimbra RTF, Winter S, Kumar V, Koepfli KP, Gooley RM, Dobrynin P, et al. Whole-genome analysis of giraffe supports four distinct species. Curr Biol. 2021;31(13):2929-2938.e5.
3. Hassanin A, Delsuc F, Ropiquet A, Hammer C, Jansen van Vuuren B, Matthee C, et al. Pattern and timing of diversification of Cetartiodactyla (Mammalia, Laurasiatheria), as revealed by a comprehensive analysis of mitochondrial genomes. C R Biol. 2012;335(1):32-50.
4. Agaba M, Ishengoma E, Miller WC, McGrath BC, Hudson CN, Bedoya Reina OC, et al. Giraffe genome sequence reveals clues to its unique morphology and physiology. Nat Commun. 2016;7:115-119.
