## Additional file 3: Table S2 for "Genomic analysis reveals limited hybridization among three giraffe species in Kenya"

### Sheet: Sheet1
Table S2. Posterior mean migration rates among Nubian, reticulated, and Masai giraffe s. str. Source populations are arranged in columns and sink populations are arranged in rows. Migration rates were estimated using BA3-SNPs based on 8,137 randomly sampled unlinked SNPs from 97 wild giraffe individuals (Nubian, n = 28; reticulated, n = 31; Masai s. str., n = 38) with mean read depth ≥ 6. Approxi…
Sink / SOURCE	NUBIAN	RETICULATED	MASAI S. STR.
Nubian	0.978 (0.950 - 1.007)	0.011 (-0.010 - 0.031)	0.011 (-0.010 - 0.031)
Reticulated	0.020 (-0.006 - 0.046)	0.971 (0.940 - 1.002)	0.010 (-0.009 - 0.028)
Masai s. str.	0.008 (-0.007 - 0.024)	0.008 (-0.008 - 0.024)	0.984 (0.962 - 1.005)
